# Absolute copy number fitting from shallow whole genome sequencing data

**DOI:** 10.1101/2021.07.19.452658

**Authors:** Carolin M Sauer, Matthew D Eldridge, Maria Vias, James A Hall, Samantha Boyle, Geoff Macintyre, Thomas Bradley, Florian Markowetz, James D Brenton

## Abstract

Low-coverage or shallow whole genome sequencing (sWGS) approaches can efficiently detect somatic copy number aberrations (SCNAs) at low cost. This is clinically important for many cancers, in particular cancers with severe chromosomal instability (CIN) that frequently lack actionable point mutations and are characterised by poor disease outcome. Absolute copy number (ACN), measured in DNA copies per cancer cell, is required for meaningful comparisons between copy number states, but is challenging to estimate and in practice often requires manual curation. Using a total of 60 cancer cell lines, 148 patient-derived xenograft (PDX) and 142 clinical tissue samples, we evaluate the performance of available tools for obtaining ACN from sWGS. We provide a validated and refined tool called Rascal (<u>r</u>elative to <u>a</u>bsolute copy number <u>scal</u>ing) that provides improved fitting algorithms and enables interactive visualisation of copy number profiles. These approaches are highly applicable to both pre-clinical and translational research studies on SCNA-driven cancers and provide more robust ACN fits from sWGS data than currently available tools.
