## Supplementary Table 1 for "Absolute copy number fitting from shallow whole genome sequencing data"

CellLine	ABSOLUTE_Cellularity	ABSOLUTE_Ploidy	ichorCNA_Cellularity	ichorCNA_Ploidy	ACE_Cellularity	ACE_Ploidy	rascal_Cellularity	rascal_Ploidy
2774	0.650893569066355	1.99215523214045	0.6382	4.509	0.62	4.982	0.98	2.98
59M	0.93143086450176	2.79744557351225	0.9356	2.509	0.96	2.762	0.96	2.78
A2780ADR	0.980065552336468	1.99331143347382	0.9863	2.006	1	2.0072	0.98	2
A2780CIS	1	1.99371553324308	0.9392	4.037	0.66	4.9968	0.99	2
CAOV3	0.316083322692955	4.87988535891759	0.6384	2.205	1	3.4428	0.96	1.77
CAOV4	0.909899399787093	2.63117182334695	0.4811	2.941	0.99	2.6436	1	2.6
COV318	0.312380031285431	3.60201101143336	0.5752	2.881	0.58	2.9396	0.82	3.93
COV362	0.603546310042653	4.16020001771267	0.6159	3.851	0.93	1.9036	0.89	1.85
COV362.4	0.485493283025002	4.11436519462631	0.6184	2.215	0.62	2.1108	0.92	3.09
COV413A	0.99003160586603	1.99361518039577	0.9847	1.83	0.99	2.0072	0.99	2
COV644	0.465699326366072	4.8760600120757	0.8673	2.534	0.92	2.4216	0.95	2.46
ES2	0.637139301418108	2.11534323187829	0.4687	4.191	0.55	2.1404	0.93	3.12
FT194	0.890944197313212	1.9807314263583	0.1356	2.697	0.15	2.8952	1	2
FT246	0.542317514656365	1.98142020051439	0.5539	2.988	0.49	3.9904	0.93	2
FT33	0.639869648526193	2.00113175371914	0.5762	4.874	0.66	2.0072	1	2
FUOV1	0.28352677298376	3.97100593975101	0.6273	1.911	0.61	2.022	0.96	3.03
HOC-7	0.979869240894186	2.01334454643101	0.9342	2.01	0.38	5.0264	0.97	2
IGROV1	0.654803377490432	3.00084797546506	0.605	2.822	0.93	3.9756	0.95	3.97
IOSE4	0.197228166299774	2.03513486121467	0.144	1.994	1	1.9924	1	2
NA12878	0.90979158161903	2.0050907478929	0	2.002	1	2.0072	1	2
NIH:OVCAR3	0.94002749994897	3.06233594507154	0.6365	2.226	0.65	2.0368	0.94	3.06
OAW28	0.313564267374546	4.20658061461717	0.6092	3.463	0.67	2.1256
OV-1946	0.94224323708586	2.94226003516128	0.8643	2.831	0.89	2.9396	0.93	2.93
OV-2085	0.356783491633642	4.97921787036318	0.8972	3.652	0.9	3.9164	0.89	3.92
OV-2085 (2)	0.255276320743698	4.97025531740838	0.5805	2.795	0.66	2.7472	0.98	3.78
OV-2295	0.379761163132742	4.89970194754059	0.6424	4.563	0.63	2.9988	0.97	2
OV-2295 (2)	0.333209243037509	4.00223445714818	0.6481	3.12	0.99	4.0496	0.97	4.02
OV-3133	0.247621644511496	3.13049249439997	0.9684	3.155	0.99	3.058	0.98	3.03
OV-3331	0.979869240894186	2.01334454643101	0.9821	2.262	0.99	2.022	0.98	2.02
OV-4453	0.388112142799637	4.53745942733861	0.6492	4.39	0.97	5.1448	0.93	5.12
OV-4485	0.484285173779726	4.96952894560964	0.6377	3.725	0.48	3.2356	0.98	1.75
OV-866 (2)	0.648617842797976	2.01217672508106	0.9022	3.114	0.64	2.0664	0.93	3.03
OV-90	0.980643300263489	1.93440017758584	0.9107	3.955	0.96	2.0072	0.97	1.98
OV-90 (mes-masson)	0.96177056611474	3.89540359494485	0.6299	2.634	0.99	3.9312	0.95	3.89
OV17R	0.210393273339281	4.79892272359906	0.4694	4.181	0.6	2.022	0.87	3.03
OV56	0.646223600404069	2.96029597579661	0.6112	2.683	0.38	4.908	0.94	3.95
OVCAR-5	0.628576042025953	3.03890098823752	0.9582	2.297	0.65	3.0432	0.92	4.02
OVCAR-8	0.969519252500473	2.03305744905953	0.9245	2.373	0.89	2.0072	0.95	2.03
OVKATE	0.99003160586603	1.99361518039577	0.9892	1.886	0.99	2.0072	0.99	2
OVSAHO	0.288913513696646	4.19322954079854	0.7177	2.919	0.93	2.7028	0.93	2.71
PEA1	0.239206581484391	4.99790811520064	0.6193	3.249	0.61	3.0876	0.94	4.1
PEA2	0.392874743817027	4.83414210188819	0.6402	2.722	0.93	3.9756	0.96	3.93
PEO1	0.99003160586603	1.99361518039577	0.9673	1.806	0.97	1.9924	0.98	1.99
PEO14	0.258817127780558	4.14747382609274	0.6206	2.167	0.63	2.0812	0.9	3.06
PEO23	0.249924345755155	4.91107227436889	0.4419	2.224	0.45	2.2292	0.83	4.24
PEO4	0.980065552336468	1.99331143347382	0.9737	1.896	0.98	1.9924	0.98	2
TOV-1369 M	0.281965296267276	3.84214163932046	0.9494	2.883	0.95	2.9988	0.97	2.99
TOV-1946	0.644465368929008	1.96150669010752	0.9385	2.669	0.95	2.9396	0.97	2.95
TOV-2223 G	0.279945109131495	3.88075580475667	0.4794	3.882	0.59	2.096
TOV-2295	0.388114617492133	4.93179825022609	0.9017	3.649	0.64	3.0432	0.95	3.97
TOV-2835 EP	0.48185783148057	3.66183555847363	0.9263	2.658	0.91	2.8656	0.92	2.85
TOV-2881 EP	0.638814128617322	3.21843400438643	0.6203	3.344	0.9	4.242	0.89	4.24
TOV-2929 D	0.392874743817027	4.83414210188819	0.6647	2.846	0.97	3.9016	0.98	3.9
TOV-2978 G	0.318249034308315	4.83132968831136	0.5762	3.105	0.86	3.3392	0.46	3.66
TOV-3041 G	0.288289583125665	4.93746884058659	0.5913	3.975	0.61	2.4956	0.9	3.48
TOV-3121 D	0.264897559692723	4.72785310519999	0.5002	2.944	0.55	2.8804	1	1.31
TOV-3121 EP	0.313925562596849	4.9289290221263	0.9074	2.865	0.62	1.9924	0.96	2.97
TOV-3133 D	0.318020523481894	4.64631081964335	0.9478	2.764	0.98	2.9248	0.98	2.9
TOV-3133 G	0.393241807257531	3.08592922494178	0.9654	3.229	0.98	3.0432	0.99	3.04
TOV-3291 G	0.235704561218247	3.19420226864404	0.5108	2.648	0.56	2.5696
