## Supplementary Table 2 for "Absolute copy number fitting from shallow whole genome sequencing data"

cell_line	Chromosome Count	Ploidy	Method	Source	SAMPLE_ID	Multimeasure
59M		2.6	ABSOLUTE (SNP Array/WES)	Cancer Cell Line Encyclopedia	JBLAB-6324
A2780		2.01	ABSOLUTE (SNP Array/WES)	Cancer Cell Line Encyclopedia	JBLAB-6342
CAOV3	74	3.21	Chromosome counts	Buick et al., 1985	JBLAB-6334	discordant
CAOV3		1.71	ABSOLUTE (SNP Array/WES)	Cancer Cell Line Encyclopedia	JBLAB-6334	discordant
CAOV3		3.159092	PICNIC (SNP Array)	Sanger Cell Passport	JBLAB-6334	discordant
CAOV4		2.57	ABSOLUTE (SNP Array/WES)	Cancer Cell Line Encyclopedia	JBLAB-6374	discordant
CAOV4		4.639967	PICNIC (SNP Array)	Sanger Cell Passport	JBLAB-6374	discordant
COV318		3.96	ABSOLUTE (SNP Array/WES)	Cancer Cell Line Encyclopedia	JBLAB-6327
COV362		1.82	ABSOLUTE (SNP Array/WES)	Cancer Cell Line Encyclopedia	JBLAB-6326
COV644		2.62	ABSOLUTE (SNP Array/WES)	Cancer Cell Line Encyclopedia	JBLAB-6341
ES2		3.23	ABSOLUTE (SNP Array/WES)	Cancer Cell Line Encyclopedia	JBLAB-6389
ES2		2.969071	PICNIC (SNP Array)	Sanger Cell Passport	JBLAB-6389
FUOV1		2.97	ABSOLUTE (SNP Array/WES)	Cancer Cell Line Encyclopedia	JBLAB-6350
FUOV1		2.820344	PICNIC (SNP Array)	Sanger Cell Passport	JBLAB-6350
HOC7	50	2.17	Chromosome counts	Buick et al., 1985	JBLAB-6385
IGROV1	92	4	Chromosome counts	Benard et al., 1985	IGROV-1	discordant
IGROV1		2	ABSOLUTE (SNP Array/WES)	Cancer Cell Line Encyclopedia	IGROV-1	discordant
IGROV1		3.98669	PICNIC (SNP Array)	Sanger Cell Passport	IGROV-1	discordant
NIH:OVCAR3		3.52	ABSOLUTE (SNP Array/WES)	Cancer Cell Line Encyclopedia	JBLAB-6348
NIH:OVCAR3		3.101524	PICNIC (SNP Array)	Sanger Cell Passport	JBLAB-6348
OAW28		2.46	ABSOLUTE (SNP Array/WES)	Cancer Cell Line Encyclopedia	JBLAB-6333
OAW28		2.283329	PICNIC (SNP Array)	Sanger Cell Passport	JBLAB-6333
OV17R		3.01995	PICNIC (SNP Array)	Sanger Cell Passport	JBLAB-6388
OV4453		2.69	ASCAT (SNP Array)	Fleury et al., 2015	JBLAB-6361
OV4485		1.62	ASCAT (SNP Array)	Fleury et al., 2015	JBLAB-6358
OV56		1.94	ABSOLUTE (SNP Array/WES)	Cancer Cell Line Encyclopedia	JBLAB-6325	discordant
OV56		3.840244	PICNIC (SNP Array)	Sanger Cell Passport	JBLAB-6325	discordant
OV866(2)		3.62	ASCAT (SNP Array)	Fleury et al., 2015	JBLAB-6369
OV-90		1.93	ABSOLUTE (SNP Array/WES)	Cancer Cell Line Encyclopedia	JBLAB-6329
OV-90	46	1.78	Chromosome counts	Provencher et al., 2000	JBLAB-6329
OV-90		1.908635	PICNIC (SNP Array)	Sanger Cell Passport	JBLAB-6329
OVCAR-5		2.384683	PICNIC (SNP Array)	Sanger Cell Passport	JBLAB-6384
OVCAR-8		2.56	ABSOLUTE (SNP Array/WES)	Cancer Cell Line Encyclopedia	JBLAB-6390
OVCAR-8		2.420707	PICNIC (SNP Array)	Sanger Cell Passport	JBLAB-6390
OVKATE		2.02	ABSOLUTE (SNP Array/WES)	Cancer Cell Line Encyclopedia	JBLAB-6379
OVKATE		1.909608	PICNIC (SNP Array)	Sanger Cell Passport	JBLAB-6379
OVSAHO		2.89	ABSOLUTE (SNP Array/WES)	Cancer Cell Line Encyclopedia	JBLAB-6335
PEA1	60-90		Chromosome counts	Langdon et al., 1988	JBLAB-6356
PEA2	40-60 and 80-100		Chromosome counts	Langdon et al., 1988	JBLAB-6383
PEO1	41	1.78	Chromosome counts	Langdon et al., 1988	JBLAB-6352
PEO1		1.773145	PICNIC (SNP Array)	Sanger Cell Passport	JBLAB-6352
PEO14	60	2.61	Chromosome counts	Langdon et al., 1988	JBLAB-6355
PEO23	50-80		Chromosome counts	Langdon et al., 1988	JBLAB-6354
PEO4	41	1.78	Chromosome counts	Langdon et al., 1988	JBLAB-6353
TOV3041G		4.07	ASCAT (SNP Array)	Fleury et al., 2015	JBLAB-6332
