## Supplementary Table 3 for "Absolute copy number fitting from shallow whole genome sequencing data"

CellLine	Media	Supplements	OxygenConditions	Provider	Type	Comment
2774	DMEM/F-12	10% FBS	21%	Jozien Helleman, Netherlands	endometrioid ovarian carcinoma	probably
59M	DMEM/F-12	10% FBS	21%	Jozien Helleman, Netherlands	HGSOC
A2780ADR	RPMI 1640	10% FBS + 2mM Sodium Pyruvate	21%	Jozien Helleman, Netherlands	unknown	catalog as ovarian carcinoma but dubious. This clone is resistant to adriamycin
A2780CIS	RPMI 1640	10% FBS + 2mM Sodium Pyruvate	21%	Jozien Helleman, Netherlands	unknown	catalog as ovarian carcinoma but dubious. This clone is resistant to cisplatin
CAOV3	DMEM/F-12	10% FBS	21%	unknown	HGSOC
CAOV4	L-15	10% FBS	21%	Jozien Helleman, Netherlands	HGSOC
COV318	DMEM/F-12	10% FBS	21%	Jozien Helleman, Netherlands	HGSOC
COV362	DMEM/F-12	10% FBS	21%	Jozien Helleman, Netherlands	endometrioid ovarian carcinoma
COV362.4	DMEM/F-12	10% FBS	21%	Jozien Helleman, Netherlands	endometrioid ovarian carcinoma	clone from COV362
COV413A	DMEM/F-12	10% FBS	21%	Jozien Helleman, Netherlands	ovarian epithelial-serous carcinoma	cell line established from a metastasis of the sigmoid colon
COV644	DMEM/F-12	10% FBS	21%	Jozien Helleman, Netherlands	ovarian epithelial-mucinous carcinoma
ES2	McCoy's 5A	10% FBS	21%	unknown	HGSOC
FT194	DMEM/F-12	10% FBS	21%	Ronnie Drapkin	normal fallopian tube	these two lines were originally grown using 2%USG instead of 10%FCS
FT246	DMEM/F-12	10% FBS	21%	Ronnie Drapkin	normal fallopian tube
FT33	DMEM/F-12	10% FBS	21%	Ronnie Drapkin	normal fallopian tube
FUOV1	DMEM/F-12	10% FBS	21%	DSMZ, ACC444, Lot7, 7.03.2018	HGSOC
HOC-7	RPMI 1640	10% FBS + 2mM Sodium Pyruvate	21%	Jozien Helleman, Netherlands	LGSOC
IGROV1	RPMI 1640	10% FBS + 2mM Sodium Pyruvate	21%	Jozien Helleman, Netherlands	endometrioid ovarian carcinoma	probably
IOSE4	DMEM/F-12	10% FBS	21%	unknown	normal ovarian surface epithelium	Telomerase Immortalized
NA12878	RPMI 1640	10% FBS + 2mM Sodium Pyruvate	21%	Caldas lab	lymphoblastoid
NIH:OVCAR3	RPMI 1640	10% FBS + 2mM Sodium Pyruvate	21%	ATCC	HGSOC
OAW28	DMEM/F-12	10% FBS	21%	Jozien Helleman, Netherlands	HGSOC
OV17R	DMEM/F-12	10% FBS	21%	Jozien Helleman, Netherlands	ovarian adenocarcinoma
OV-1946	OSE	10% FBS	5%	Mes Masson, Canada	HGSOC
OV-2085	OSE	10% FBS	5%	Mes Masson, Canada	HGSOC
OV-2085 (2)	OSE	10% FBS	5%	Mes Masson, Canada	HGSOC
OV-2295	OSE	10% FBS	5%	Mes Masson, Canada	HGSOC
OV-2295 (2)	OSE	10% FBS	5%	Mes Masson, Canada	HGSOC
OV-3133	OSE	10% FBS	5%	Mes Masson, Canada	HGSOC
OV-3331	OSE	10% FBS	5%	Mes Masson, Canada	HGSOC
OV-4453	OSE	10% FBS	5%	Mes Masson, Canada	HGSOC
OV-4485	OSE	10% FBS	5%	Mes Masson, Canada	HGSOC
OV56	DMEM/F-12	10% FBS	21%	Jozien Helleman, Netherlands	HGSOC
OV-866 (2)	OSE	10% FBS	5%	Mes Masson, Canada	HGSOC
OV-90	OSE	10% FBS	21%	unknown	HGSOC
OV-90 (mes-masson)	OSE	10% FBS	5%	Mes Masson, Canada	HGSOC
OVCAR-5	DMEM/F-12	10% FBS	21%	canadian ovarian tissue bank	unknown	Problematic cell line: Possibly misidentified. Originally thought to be a high grade ovarian serous adenocarcinoma but suspected to have a upper gastrointestinal origin
OVCAR-8	RPMI 1640	10% FBS + 2mM Sodium Pyruvate	21%	canadian ovarian tissue bank	HGSOC
OVKATE	RPMI 1640	10% FBS + 2mM Sodium Pyruvate	21%	unknown	HGSOC
OVSAHO	RPMI 1640	10% FBS + 2mM Sodium Pyruvate	21%	Simon Langdon	HGSOC
PEA1	RPMI 1640	10% FBS + 2mM Sodium Pyruvate	21%	Simon Langdon	HGSOC
PEA2	RPMI 1640	10% FBS + 2mM Sodium Pyruvate	21%	Simon Langdon	HGSOC
PEO1	RPMI 1640	10% FBS + 2mM Sodium Pyruvate	21%	Simon Langdon	HGSOC
PEO14	RPMI 1640	10% FBS + 2mM Sodium Pyruvate	21%	Simon Langdon	HGSOC
PEO23	RPMI 1640	10% FBS + 2mM Sodium Pyruvate	21%	Simon Langdon	HGSOC
PEO4	RPMI 1640	10% FBS + 2mM Sodium Pyruvate	21%	Simon Langdon	HGSOC
TOV-1369 M	OSE	10% FBS	5%	Mes Masson, Canada	HGSOC
TOV-1946	OSE	10% FBS	5%	Mes Masson, Canada	HGSOC
TOV-2223 G	OSE	10% FBS	5%	Mes Masson, Canada	HGSOC
TOV-2295	OSE	10% FBS	5%	Mes Masson, Canada	HGSOC
TOV-2835 EP	OSE	10% FBS	5%	Mes Masson, Canada	HGSOC
TOV-2881 EP	OSE	10% FBS	5%	Mes Masson, Canada	HGSOC
TOV-2929 D	OSE	10% FBS	5%	Mes Masson, Canada	HGSOC
TOV-2978 G	OSE	10% FBS	5%	Mes Masson, Canada	HGSOC
TOV-3041 G	OSE	10% FBS	5%	Mes Masson, Canada	HGSOC
TOV-3121 D	OSE	10% FBS	5%	Mes Masson, Canada	HGSOC
TOV-3121 EP	OSE	10% FBS	5%	Mes Masson, Canada	HGSOC
TOV-3133 D	OSE	10% FBS	5%	Mes Masson, Canada	HGSOC
TOV-3133 G	OSE	10% FBS	5%	Mes Masson, Canada	HGSOC
TOV-3291 G	OSE	10% FBS	5%	Mes Masson, Canada	HGSOC
